# Oncodevelopmental plasticity of the skeleton in myeloid neoplasms

**DOI:** 10.64898/2026.03.19.712939

**Authors:** Salim Atakhanov, Ian Ghezzi, Hector Tejeda Mora, Lucas Greven, Marta Rizk, Lina Schmidt, Katrin Götz, Lina Merg, Valeria Solozobova, Adam Benabid, Pia Wanner, Niklas Lutterbach, Aleksandar V. Kargaliev, Mathias Schäfersküpper, Alexandru Florea, Juliette E. Pearce, Susanne Schmitz, Carmen Schalla, Paul Wanek, Rogerio B. Craveiro, Chloé Radermacher, Chiara Stüdle, Thomas Lehmann, Marek Weiler, Marcelo A.S. de Toledo, Steffen Koschmieder, Jitske Jansen, Francis Ayuk, Nicolaus Kröger, Felix M. Mottaghy, Daniel Truhn, Fabian Kiessling, Helene F.E. Gleitz, Tata Nageswara Rao, Michael Wolf, Carolin V. Schneider, Rafael Kramann, Anna Bock, Martina Crysandt, Michael Milsom, Rebekka K. Schneider

## Abstract

Myelofibrosis in patients with myeloproliferative neoplasms (MPNs) is traditionally characterized by bone marrow fibrosis and osteosclerosis, with *de novo* bone formation commonly attributed to impaired osteoclast-mediated resorption. Here, we challenge this paradigm by demonstrating that a solitary clonal driver mutation simultaneously induces pathological bone formation and resorption, with osteosclerosis acting to conceal localized and active bone destruction rather than inhibiting it. Through population analysis; clinical imaging; patient-derived multi-tissue sequencing; murine models and organ-on-a-chip systems, we demonstrate that spatial and ontogeny-dependent remodeling in mesoderm- and neural crest–derived bones is mechanistically interconnected via a previously unidentified osteochondral stromal injury program. Neural crest–derived stromal cells suppress osteogenic programs and undergo injury-induced lineage plasticity with ectopic chondrogenesis, mirroring pathological remodeling in mesoderm-derived growth plate regions. This shared injury response promotes osteoclastogenesis and is mediated by a conserved Thrombospondin 1+ (THBS1+) stromal population that links fibrotic remodeling to bone loss. Combined pharmacological inhibition of THBS1 and JAK signaling reduces myeloproliferation, halts fibrosis progression, and restores two developmentally distinct bones, establishing THBS1 as a unifying therapeutic target in myelofibrosis.
