## Supplementary Table 1 for "Oncodevelopmental plasticity of the skeleton in myeloid neoplasms"

### Sheet: Table 1a
		MF patients (n=7) from PET/CT study. Related to Fig. 1a-e and Fig. S1a
		Nr	Diagnosis	MF grading	Gender	Driver mutation status
		1	PMF	MF1	F	CALR pos
		2	PMF	MF2	M	JAK2 pos
		3	PMF	MF 2-3	F	JAK2 pos
		4	PMF	MF2	M	triple negative
		5	PMF	MF3	F	CALR pos
		6	post-ET MF	MF3	M	CALR pos
		7	post-ET MF	MF3	F	JAK2 pos

### Sheet: Table 1b
	radiologic CT images of MPN patients (n=34). Related to Fig.1f,g
	Patient number	Diagnosis	Mutation	Fibrosis (p=primary, s=secondary)	Fibrosis grade
	1	PMF	JAK2V617F	p	2
	2	PMF	JAK2V617F	p	2-3
	3	post-ET MF	JAK2V617F	s	1
	4	PMF	JAK2V617F	p	3
	5	PMF	CALR	p	3
	6	PMF	JAK2V617F	p	2
	7	PMF	JAK2V617F	p	3
	8	postET-MF	JAK2V617F	s	3
	9	PMF	JAK2V617F	p	3
	10	PMF	JAK2V617F	p	3
	11	PMF	JAK2V617F	p	3
	12	PMF	JAK2V617F	p	3
	13	post-ET MF	CALR	s	2
	14	post-ET MF	MPL	s	2
	15	MDS/MPN	triple negative	s	1
	16	post-ET MF	triple negative	s	2
	17	PMF	JAK2V617F	p	2
	18	post-PV MF	JAK2V617F	s	2
	19	post-ET MF	JAK2V617F	s	1
	20	PMF	CALR	p	3
	21	MDS/MPN	triple negative	s	0
	22	PMF	MPL	p	2-3
	23	PMF	JAK2V617F	p	2-3
	24	post-ET MF	CALR	s	3
	25	PMF + sAML	MPL	p	3
	26	post-ET MF	CALR	s	1
	27	PMF	CALR	p	1
	28	MDS/MPN	JAK2V617F	s	2-3
	29	post-PV MF	triple negative	s	1-2
	30	post-ET MF	JAK2V617F	s	3
	31	PMF	CALR	p	3
	32	sAML	JAK2V617F + MPL	s	3
	33	post-PV MF	JAK2V617F	s	2
	34	post-ET MF	CALR	s	2

### Sheet: Table 1c
	Paired teeth and BM biopsies for patient scRNAseq (related to Fig. 2a-j, Fig. 5n,o)
Group	Patient number	Hematological Diagnosis	Mutation	Fibrosis (p=primary, s=secondary)	Fibrosis grade	Dental diagnosis	Isolated Teeth	Jawbone
MPN	1	PMF	JAK2V617F	p	2	Periodontitis, furcation involvement	37	Mandible
	2	PMF	JAK2V617F	p	2-3	Periodontitis, furcation involvement	36	Mandible
	3	post-ET MF	JAK2V617F	s	1	Apical periodontitis	15	Maxilla
HD for BM	4	negative, hip replacement
	5	negative, hip replacement
	6	negative, hip replacement
Periodontitis	7	negative				Chronic Periodontitis	22, 23, 24, 26, 43, 42, 41, 31, 32, 33	Maxilla and mandible
	8	negative				Chronic Periodontitis	26, 37, 35, 47, 45	Maxilla and mandible
	9	negative				Chronic and Apical Periodontitis	15, 36, 47	Maxilla and mandible
Healthy for Teeth	10	negative				Caries, periodontium intact	17, 46, 47	Maxilla and mandible
